# Joint probabilistic modeling of paired transcriptome and proteome measurements in single cells

**DOI:** 10.1101/2020.05.08.083337

**Authors:** Adam Gayoso, Zoë Steier, Romain Lopez, Jeffrey Regier, Kristopher L Nazor, Aaron Streets, Nir Yosef

**Affiliations:** Center for Computational Biology, University of California, Berkeley, Berkeley, CA, USA; Department of Bioengineering, University of California, Berkeley, Berkeley, CA, USA; Department of Electrical Engineering and Computer Sciences, University of California, Berkeley, Berkeley, CA, USA; Department of Statistics, University of Michigan, Ann Arbor, Ann Arbor, MI, USA; BioLegend, Inc., San Diego, CA, USA; Chan Zuckerberg Biohub, San Francisco, CA, USA; Ragon Institute of MGH, MIT and Harvard

## Abstract

The paired measurement of RNA and surface protein abundance in single cells with CITE-seq is a promising approach to connect transcriptional variation with cell phenotypes and functions. However, each data modality exhibits unique technical biases, making it challenging to conduct a joint analysis and combine these two views into a unified representation of cell state. Here we present Total Variational Inference (totalVI), a framework for the joint probabilistic analysis of paired RNA and protein data from single cells. totalVI probabilistically represents the data as a composite of biological and technical factors such as limited sensitivity of the RNA data, background in the protein data, and batch effects. To evaluate totalVI, we performed CITE-seq on immune cells from murine spleen and lymph nodes with biological replicates and with different antibody panels measuring over 100 surface proteins. With this dataset, we demonstrate that totalVI provides a cohesive solution for common analysis tasks like the integration of datasets with matched or unmatched protein panels, dimensionality reduction, clustering, evaluation of correlations between molecules, and differential expression testing. totalVI enables scalable, end-to-end analysis of paired RNA and protein data from single cells and is available as open-source software.
