## Supplementary Data: Antibodies for "Joint probabilistic modeling of paired transcriptome and proteome measurements in single cells"

Name	Panel_111	Panel_208	Specificity	Barcode
ADT_4-1BBLigand(CD137L)_A0890		208	4-1BBLigand(CD137L)	A0890
ADT_CD102_A0104	111	208	CD102	A0104
ADT_CD103_A0201	111	208	CD103	A0201
ADT_CD105_A0812		208	CD105	A0812
ADT_CD106_A0226	111	208	CD106	A0226
ADT_CD107a(LAMP-1)_A0905		208	CD107a(LAMP-1)	A0905
ADT_CD115(CSF-1R)_A0105	111	208	CD115(CSF-1R)	A0105
ADT_CD117(c-Kit)_A0012	111	208	CD117(c-Kit)	A0012
ADT_CD11a_A0595	111	208	CD11a	A0595
ADT_CD11b_A0014		208	CD11b	A0014
ADT_CD11c_A0106	111	208	CD11c	A0106
ADT_CD120b(TNFRTypeII-p75)_A0893		208	CD120b(TNFRTypeII-p75)	A0893
ADT_CD122(IL-2Rb)_A0227	111	208	CD122(IL-2Rb)	A0227
ADT_CD124(IL-4Ra)_A0916		208	CD124(IL-4Ra)	A0916
ADT_CD127(IL-7Ra)_A0198	111	208	CD127(IL-7Ra)	A0198
ADT_CD134(OX-40)_A0195	111	208	CD134(OX-40)	A0195
ADT_CD135_A0098	111	208	CD135	A0098
ADT_CD137_A0194	111	208	CD137	A0194
ADT_CD138(Syndecan-1)_A0810		208	CD138(Syndecan-1)	A0810
ADT_CD14_A0424	111	208	CD14	A0424
ADT_CD140a_A0573	111	208	CD140a	A0573
ADT_CD15(SSEA-1)_A0076	111	208	CD15(SSEA-1)	A0076
ADT_CD150(SLAM)_A0203	111	208	CD150(SLAM)	A0203
ADT_CD152_A0388		208	CD152	A0388
ADT_CD155(PVR)_A1011		208	CD155(PVR)	A1011
ADT_CD159a(NKG2AB6)_A0927		208	CD159a(NKG2AB6)	A0927
ADT_CD16-32_A0109	111	208	CD16-32	A0109
ADT_CD160_A1006		208	CD160	A1006
ADT_CD163_A0417		208	CD163	A0417
ADT_CD169(Siglec-1)_A0440	111	208	CD169(Siglec-1)	A0440
ADT_CD170(Singlec-F)_A0431		208	CD170(Singlec-F)	A0431
ADT_CD172a(SIRPa)_A0422	111	208	CD172a(SIRPa)	A0422
ADT_CD178(FasL)_A1012		208	CD178(FasL)	A1012
ADT_CD182(CXCR2)_A0909		208	CD182(CXCR2)	A0909
ADT_CD183(CXCR3)_A0228	111	208	CD183(CXCR3)	A0228
ADT_CD184(CXCR4)_A0444	111	208	CD184(CXCR4)	A0444
ADT_CD185(CXCR5)_A0846		208	CD185(CXCR5)	A0846
ADT_CD186(CXCR6)_A0926		208	CD186(CXCR6)	A0926
ADT_CD19_A0093	111	208	CD19	A0093
ADT_CD192(CCR2)_A0426	111	208	CD192(CCR2)	A0426
ADT_CD193(CCR3)_A0808		208	CD193(CCR3)	A0808
ADT_CD194(CCR4)_A0833		208	CD194(CCR4)	A0833
ADT_CD195(CCR5)_A0376	111	208	CD195(CCR5)	A0376
ADT_CD196(CCR6)_A0225	111	208	CD196(CCR6)	A0225
ADT_CD197(CCR7)_A0377	111	208	CD197(CCR7)	A0377
ADT_CD198(CCR8)_A0907		208	CD198(CCR8)	A0907
ADT_CD199(CCR9)_A0854		208	CD199(CCR9)	A0854
ADT_CD1d(CD1.1_Ly-38)_A0851		208	CD1d(CD1.1_Ly-38)	A0851
ADT_CD2_A0892		208	CD2	A0892
ADT_CD20_A0192	111	208	CD20	A0192
ADT_CD200(OX2)_A0079	111	208	CD200(OX2)	A0079
ADT_CD200R(OX2R)_A0807		208	CD200R(OX2R)	A0807
ADT_CD200R3_A0809		208	CD200R3	A0809
ADT_CD201(EPCR)_A0439	111	208	CD201(EPCR)	A0439
ADT_CD204(Msr1)_A0448	111	208	CD204(Msr1)	A0448
ADT_CD206(MMR)_A0173	111	208	CD206(MMR)	A0173
ADT_CD207(Langerin)_A0437		208	CD207(Langerin)	A0437
ADT_CD21-CD35(CR2-CR1)_A0107	111	208	CD21-CD35(CR2-CR1)	A0107
ADT_CD22_A0827		208	CD22	A0827
ADT_CD223(LAG-3)_A0378	111	208	CD223(LAG-3)	A0378
ADT_CD226(DNAM-1)_A0852		208	CD226(DNAM-1)	A0852
ADT_CD23_A0108	111	208	CD23	A0108
ADT_CD24_A0212	111	208	CD24	A0212
ADT_CD25_A0097	111	208	CD25	A0097
ADT_CD252(OX40Ligand)_A0924		208	CD252(OX40Ligand)	A0924
ADT_CD253(TRAIL)_A0925		208	CD253(TRAIL)	A0925
ADT_CD26(DPP-4)_A0883		208	CD26(DPP-4)	A0883
ADT_CD27_A0191		208	CD27	A0191
ADT_CD270(HVEM)_A0885		208	CD270(HVEM)	A0885
ADT_CD272(BTLA)_A0881		208	CD272(BTLA)	A0881
ADT_CD273(B7-DC_PD-L2)_A0914		208	CD273(B7-DC_PD-L2)	A0914
ADT_CD274(B7-H1_PD-L1)_A0190	111	208	CD274(B7-H1_PD-L1)	A0190
ADT_CD278(ICOS)_A0171	111	208	CD278(ICOS)	A0171
ADT_CD278(ICOS)_A0847		208	CD278(ICOS)	A0847
ADT_CD279(PD-1)_A0004	111	208	CD279(PD-1)	A0004
ADT_CD28_A0204	111	208	CD28	A0204
ADT_CD29_A0570	111	208	CD29	A0570
ADT_CD3_A0182		208	CD3	A0182
ADT_CD300LG(Nepmucin)_A0416	111	208	CD300LG(Nepmucin)	A0416
ADT_CD300c-d_A0876		208	CD300c-d	A0876
ADT_CD301a(MGL1)_A0551	111	208	CD301a(MGL1)	A0551
ADT_CD301b(MGL2)_A0566	111	208	CD301b(MGL2)	A0566
ADT_CD304(Neuropilin-1)_A0552	111	208	CD304(Neuropilin-1)	A0552
ADT_CD309(VEGFR2_Flk-1)_A0554		208	CD309(VEGFR2_Flk-1)	A0554
ADT_CD309(VEGFR2_Flk-1)_A0553		208	CD309(VEGFR2_Flk-1)	A0553
ADT_CD31_A0904		208	CD31	A0904
ADT_CD314(NKG2D)_A0835		208	CD314(NKG2D)	A0835
ADT_CD317(BST2_PDCA-1)_A0811		208	CD317(BST2_PDCA-1)	A0811
ADT_CD326(Ep-CAM)_A0449	111	208	CD326(Ep-CAM)	A0449
ADT_CD335(NKp46)_A0184	111	208	CD335(NKp46)	A0184
ADT_CD339(Jagged1)_A0887		208	CD339(Jagged1)	A0887
ADT_CD34_A0857		208	CD34	A0857
ADT_CD34_A0823		208	CD34	A0823
ADT_CD357(GITR)_A0193	111	208	CD357(GITR)	A0193
ADT_CD36_A0555	111	208	CD36	A0555
ADT_CD365(Tim-1)_A1013		208	CD365(Tim-1)	A1013
ADT_CD366(Tim-3)_A0003	111	208	CD366(Tim-3)	A0003
ADT_CD370(CLEC9A_DNGR1)_A0556	111	208	CD370(CLEC9A_DNGR1)	A0556
ADT_CD371(CLEC12A)_A0825		208	CD371(CLEC12A)	A0825
ADT_CD38_A0557	111	208	CD38	A0557
ADT_CD39_A0834		208	CD39	A0834
ADT_CD3e_A0094		208	CD3e	A0094
ADT_CD4_A0001	111	208	CD4	A0001
ADT_CD40_A0903		208	CD40	A0903
ADT_CD41_A0443	111	208	CD41	A0443
ADT_CD43_A0110	111	208	CD43	A0110
ADT_CD44_A0073		208	CD44	A0073
ADT_CD45_A0096	111	208	CD45	A0096
ADT_CD45.1_A0178	111	208	CD45.1	A0178
ADT_CD45.2_A0157	111	208	CD45.2	A0157
ADT_CD45R-B220_A0103	111	208	CD45R-B220	A0103
ADT_CD48_A0429	111	208	CD48	A0429
ADT_CD49a_A0850		208	CD49a	A0850
ADT_CD49b_A0421		208	CD49b	A0421
ADT_CD49d_A0078	111	208	CD49d	A0078
ADT_CD49f_A0070	111	208	CD49f	A0070
ADT_CD5_A0111	111	208	CD5	A0111
ADT_CD51_A1008		208	CD51	A1008
ADT_CD54_A0074	111	208	CD54	A0074
ADT_CD55(DAF)_A0558	111	208	CD55(DAF)	A0558
ADT_CD61_A0910		208	CD61	A0910
ADT_CD62L_A0112	111	208	CD62L	A0112
ADT_CD62P(P-selectin)_A0229	111	208	CD62P(P-selectin)	A0229
ADT_CD63_A0559	111	208	CD63	A0559
ADT_CD64(FcrRI)_A0202	111	208	CD64(FcrRI)	A0202
ADT_CD68_A0560	111	208	CD68	A0560
ADT_CD69_A0197	111	208	CD69	A0197
ADT_CD71_A0441	111	208	CD71	A0441
ADT_CD73_A0077	111	208	CD73	A0077
ADT_CD79b(Igb)_A0561	111	208	CD79b(Igb)	A0561
ADT_CD80_A0849		208	CD80	A0849
ADT_CD83_A0562	111	208	CD83	A0562
ADT_CD85k(gp49Receptor)_A1007		208	CD85k(gp49Receptor)	A1007
ADT_CD86_A0200	111	208	CD86	A0200
ADT_CD8a_A0002	111	208	CD8a	A0002
ADT_CD8b(Ly-3)_A0230	111	208	CD8b(Ly-3)	A0230
ADT_CD9_A0813		208	CD9	A0813
ADT_CD90.1(Thy-1.1)_A0380	111	208	CD90.1(Thy-1.1)	A0380
ADT_CD90.2_A0075	111	208	CD90.2	A0075
ADT_CD93(AA4.1_earlyBlineage)_A0113	111	208	CD93(AA4.1_earlyBlineage)	A0113
ADT_CD94_A1009		208	CD94	A1009
ADT_CD95(Fas)_A0917		208	CD95(Fas)	A0917
ADT_CX3CR1_A0563	111	208	CX3CR1	A0563
ADT_D62E(E-selectin)_A0379		208	D62E(E-selectin)	A0379
ADT_DLL1_A0884		208	DLL1	A0884
ADT_DR3(TNFRSF25)_A0836		208	DR3(TNFRSF25)	A0836
ADT_ENPP1_A0891		208	ENPP1	A0891
ADT_ESAM_A0596	111	208	ESAM	A0596
ADT_F4-80_A0114	111	208	F4-80	A0114
ADT_FceRIa_A0115	111	208	FceRIa	A0115
ADT_FolateReceptorb(FR-b)_A0564	111	208	FolateReceptorb(FR-b)	A0564
ADT_GABRB3_A0435		208	GABRB3	A0435
ADT_GITRLigand_A0880		208	GITRLigand	A0880
ADT_H-2KbboundtoSIINFEKL_A0231	111	208	H-2KbboundtoSIINFEKL	A0231
ADT_I-A-I-E_A0117	111	208	I-A-I-E	A0117
ADT_IL-21Receptor_A0879		208	IL-21Receptor	A0879
ADT_IL-33Ra(IL1RL1_ST2)_A0837		208	IL-33Ra(IL1RL1_ST2)	A0837
ADT_IRF4_A0249	111	208	IRF4	A0249
ADT_IgD_A0571	111	208	IgD	A0571
ADT_IgM_A0450	111	208	IgM	A0450
ADT_JAML_A0877		208	JAML	A0877
ADT_KCC2_A0438		208	KCC2	A0438
ADT_KLRG1(MAFA)_A0250		208	KLRG1(MAFA)	A0250
ADT_Ly-49A_A0842		208	Ly-49A	A0842
ADT_Ly-6A-E(Sca-1)_A0130	111	208	Ly-6A-E(Sca-1)	A0130
ADT_Ly-6C_A0013	111	208	Ly-6C	A0013
ADT_Ly-6G_A0015		208	Ly-6G	A0015
ADT_Ly-6G-Ly-6C(Gr-1)_A0116		208	Ly-6G-Ly-6C(Gr-1)	A0116
ADT_Ly108_A0930		208	Ly108	A0930
ADT_Ly49D_A0841		208	Ly49D	A0841
ADT_Ly49G_A0840		208	Ly49G	A0840
ADT_Ly49H_A0839		208	Ly49H	A0839
ADT_MAdCAM-1_A0232	111	208	MAdCAM-1	A0232
ADT_MERTK(Mer)_A0565	111	208	MERTK(Mer)	A0565
ADT_Mac-2(Galectin-3)_A0895		208	Mac-2(Galectin-3)	A0895
ADT_NK-1.1_A0118	111	208	NK-1.1	A0118
ADT_Notch1_A0442	111	208	Notch1	A0442
ADT_Notch4_A0888		208	Notch4	A0888
ADT_P2X7R_A0824		208	P2X7R	A0824
ADT_PIR-A-B_A0882		208	PIR-A-B	A0882
ADT_PLZF_A0878		208	PLZF	A0878
ADT_PanendothelialCellAntigen_A0381	111	208	PanendothelialCellAntigen	A0381
ADT_SiglecH_A0119	111	208	SiglecH	A0119
ADT_Slc7a1(Cat-1_ERR)_A0889		208	Slc7a1(Cat-1_ERR)	A0889
ADT_TCRVb13.1_A0908		208	TCRVb13.1	A0908
ADT_TCRVb5.1_5.2_A0354	111	208	TCRVb5.1_5.2	A0354
ADT_TCRVb8.1_8.2_A0235	111	208	TCRVb8.1_8.2	A0235
ADT_TCRVr1.1-Cr4_A0209	111	208	TCRVr1.1-Cr4	A0209
ADT_TCRVr2_A0211	111	208	TCRVr2	A0211
ADT_TCRVr3_A0210	111	208	TCRVr3	A0210
ADT_TCRbchain_A0120	111	208	TCRbchain	A0120
ADT_TCRr-d_A0121	111	208	TCRr-d	A0121
ADT_TER-119-ErythroidCells_A0122	111	208	TER-119-ErythroidCells	A0122
ADT_TIGIT(Vstm3)_A0848		208	TIGIT(Vstm3)	A0848
ADT_TLR4(CD284)-MD2Complex_A0875		208	TLR4(CD284)-MD2Complex	A0875
ADT_Tim-4_A0567	111	208	Tim-4	A0567
ADT_XCR1_A0568	111	208	XCR1	A0568
ADT_anti-P2RY12_A0415	111	208	anti-P2RY12	A0415
ADT_integrinb7_A0214	111	208	integrinb7	A0214
ADT_IsotypeCtrlAPCRatIgG1_l_A0237		208	IsotypeCtrlAPCRatIgG1_l	A0237
ADT_IsotypeCtrlArm.HamsterIgG_A0241		208	IsotypeCtrlArm.HamsterIgG	A0241
ADT_IsotypeCtrlMouseIgG1_k(FC)_A0090		208	IsotypeCtrlMouseIgG1_k(FC)	A0090
ADT_IsotypeCtrlMouseIgG2a_k_A0091		208	IsotypeCtrlMouseIgG2a_k	A0091
ADT_IsotypeCtrlMouseIgG2b_k_A0092		208	IsotypeCtrlMouseIgG2b_k	A0092
ADT_IsotypeCtrlRatIgG1_k_A0236		208	IsotypeCtrlRatIgG1_k	A0236
ADT_IsotypeCtrlRatIgG2a_k_A0238		208	IsotypeCtrlRatIgG2a_k	A0238
ADT_IsotypeCtrlRatIgG2b_k_A0095		208	IsotypeCtrlRatIgG2b_k	A0095
ADT_IsotypeCtrlRatIgG2c_k_A0240		208	IsotypeCtrlRatIgG2c_k	A0240
HTO_Hashtag1_A0301			CD45_and_MHC1	A0301
HTO_Hashtag2_A0302			CD45_and_MHC1	A0302
